# No One-Size-Fits-All: An Evidence-Based Framework to Select Plasma EV Isolation Methods

**DOI:** 10.64898/2026.03.09.710675

**Authors:** Scheila Julia Werle, Marie Louise Nautrup Therkelsen, Chen Meng, Mads Grønborg, Lise Lotte Gluud, Dres Damgaard

**Author notes:** These authors contributed equally to this work and share first authorship (Scheila Julia Werle, Marie Louise Nautrup Therkelsen). Corresponding author: Dres Damgaard, Novo Nordisk A/S, Novo Nordisk Park 1, 2760 Måløv, Denmark. Data availability statement: Raw LC-MS/MS data and processed search files is available in ProteomeXchange Consortium (http://proteomecentral.proteomexchange.org) on the PRIDE16 partner repository (identifier: PXD075093). MSD and nanoFCM data are available as supplementary data. The python code with the data analysis is available in the GitHub repository at https://github.com/mlnth/EV_isolation_methods, released under MIT licence. Funding statement: This research was funded by Novo Nordisk A/S.

## Abstract

Extracellular vesicles (EVs) hold significant promise as biomarkers, but their clinical translation is constrained by variability in pre-analytical handling and isolation. EV isolation methods directly shape which EV populations are captured and characterized, yet systematic method comparisons across multiple analytical dimensions are limited. We comprehensively evaluated eleven EV isolation methods to define their performance and applications. EVs were quantified by NanoFCM, profiled for tetraspanins (CD9, CD63, CD81) via MSD assays, and further characterized by LC-MS/MS proteomics. We show that different EV isolation methods recover different EV populations. Our data provide guidance on method selection based on downstream application needs and serve as a look-up tool if a protein of interest is detected.

EV isolation methods broadened proteome coverage but showed divergent performance and recover different EV populations. While all methods captured EVs in the 50-150nm range, centrifugation and ultracentrifugation identified the broadest proteomes (up to 1093 proteins) driven by higher plasma protein carryover. Conversely, ExoEasy and qEV 70 isolated larger EVs and achieved stronger depletion of abundant plasma proteins but showed lower proteome coverage. A total of 117 proteins were detected across all isolation methods. Pre-clearing samples removed contaminants but at the cost of protein identifications. We demonstrate that method selection must align with the specific analytical goal: centrifugation for comprehensive proteome profiling, affinity/size-exclusion methods for contaminant-sensitive assays, and precipitation for high-throughput applications. This systematic characterization provides an evidence-based framework and look-up resource for matching isolation strategies to downstream applications and research questions.

**Graphical Abstract for Table of Contents:** 

This study evaluated 11 extracellular vesicle (EV) isolation methods which enriched distinct EV subpopulations with varying degrees of contaminants. No single approach optimized purity or proteome coverage; in this paper we present an Evidence-Based Framework to select plasma EV isolation methods based on downstream application needs.
