## Supplementary Table 1 for "No One-Size-Fits-All: An Evidence-Based Framework to Select Plasma EV Isolation Methods"

Donor	Collection	CD9 [ECL/1E10 Particles]	CD63 [ECL/1E10 Particles]	CD81 [ECL/1E10 Particles]	CD41a [ECL/1E10 Particles]
1	hPlasma EDTA
2	hPlasma EDTA	48726	8290	7579	8840
3	hPlasma EDTA	36946	5353	8358	9276
4	hPlasma EDTA	68259	7299	9186	10021
5	hPlasma EDTA	73956	7034	6029	16251
1	hPPP EDTA	15108	5028	10112	2917
2	hPPP EDTA	7733	2752	7033	5368
3	hPPP EDTA	8546	2372	7273	1445
4	hPPP EDTA	8943	3306	8590	1592
5	hPPP EDTA	11051	2541	5274	2507
1	hPlasma Citrate	21148	4283	9909	11811
2	hPlasma Citrate	19883	3734	5985	4270
3	hPlasma Citrate	54969	6943	7666	4428
4	hPlasma Citrate	47775	5648	7676	5768
5	hPlasma Citrate	53096	6403	7991	5948
1	hPPP Citrate	10278	3441	10404	2846
2	hPPP Citrate	6734	2153	5325	3200
3	hPPP Citrate	9631	2596	6955	3491
4	hPPP Citrate	9465	2721	7535	3395
5	hPPP Citrate	11993	2993	7620	4233
1	hSerum	26993	17044	11231	6259
2	hSerum	30156	18179	6125	10140
3	hSerum	28264	18193	9113	6702
4	hSerum	10971	5952	6850	3819
5	hSerum	29324	20632	8143	14929
1	hPP Serum	21810	13156	9546	5242
2	hPP Serum	28830	18006	6519	8874
3	hPP Serum	24599	13811	7980	9185
4	hPP Serum	13233	7194	8474	7390
5	hPP Serum	30897	20622	8172	15215
